# A combined RNA-Seq and comparative genomics approach identifies 1,085 candidate structured RNAs expressed in human microbiomes

**DOI:** 10.1101/2020.03.31.018887

**Authors:** Brayon J. Fremin, Ami S. Bhatt

**Affiliations:** Department of Genetics, Stanford University, CA, 94305, USA; Department of Medicine (Hematology), Stanford University, CA, 94305, USA

## Abstract

Structured RNAs play varied bioregulatory roles within microbes. To date, hundreds of candidate structured RNAs have been predicted using informatic approaches by searching for motif structures in genomic sequence data. However, only a subset of these candidate structured RNAs, those from culturable, well-studied microbes, have been shown to be transcribed. As the human microbiome contains thousands of species and strains of microbes, we sought to apply both informatic and experimental approaches to these organisms to identify novel transcribed structured RNAs. We combine an experimental approach, RNA-Seq, with an informatic approach, comparative genomics across the human microbiome project, to discover 1,085 candidate, conserved structured RNAs that are actively transcribed in human fecal microbiomes. These predictions include novel tracrRNAs that associate with *Cas9* and RNA structures encoded in overlapping regions of the genome that are in opposing orientations. In summary, this combined experimental and computational approach enables the discovery of thousands of novel candidate structured RNAs.
