## Supplementary material for "A combined RNA-Seq and comparative genomics approach identifies 1,085 candidate structured RNAs expressed in human microbiomes": RNA Structure Overlaps

### Sheet: KnownStructures
#These are the structures we predicted that already exist in Rfam (they are not included in the 1085 set)
Structure	Rfam Name	Rfam Family ID	Score	E_value
SampleCMeta_227.txt	STnc490	RF01405	31.7	1.5e-06
SampleCMeta_238.txt	STnc490	RF01405	31.7	2.8e-06
SampleAMeta_582.txt	tRNA	RF00005	27.3	4e-06
SampleDMeta_148.txt	Clostridiales-1	RF01699	32.3	9.8e-08
SampleBMeta_143.txt	tRNA	RF00005	30.9	3.8e-07
SampleBMeta_174.txt	L20_leader	RF00558	28.3	9.7e-06
SampleBMeta_234.txt	tRNA	RF00005	29.1	3e-06
SampleDMeta_172.txt	RAGATH-18	RF03064	74.4	2.1e-17
SampleCMeta_220.txt	Atu_C9	RF02503	22.1	1.1e-06
SampleDMeta_198.txt	mir-3179	RF02021	48.6	4.6e-10
SampleAMeta_179.txt	tRNA	RF00005	31.3	4.2e-07
SampleCMeta_343.txt	MIR1122	RF00906	33.3	2.6e-06
SampleAMeta_172.txt	mir-251	RF00837	24.1	6.4e-06
SampleCMeta_264.txt	mir-142	RF01896	33.4	8.6e-07
SampleDMeta_186.txt	mir-299	RF00756	30.4	1.7e-06
SampleCMeta_322.txt	Atu_C9	RF02503	23.8	3.2e-07
SampleAMeta_392.txt	mir-248	RF00820	26.4	5e-06
SampleDMeta_146.txt	L20_leader	RF00558	33	1.1e-06
SampleDMeta_346.txt	mir-471	RF00932	28.4	3.7e-06
SampleBMeta_522.txt	SNORD34	RF00147	24.8	9e-06
SampleAMeta_342.txt	mir-2024	RF01900	28.3	1e-06
SampleBMeta_563.txt	ctRNA_p42d	RF00489	25.5	4e-07
SampleAMeta_423.txt	skipping-rope	RF02924	57.1	3e-14
SampleAMeta_432.txt	skipping-rope	RF02924	34.7	1.4e-07
SampleAMeta_470.txt	CsrC	RF00084	20.7	5.6e-07
SampleDMeta_246.txt	MIR1444	RF00956	44	5.7e-10
SampleBMeta_609.txt	skipping-rope	RF02924	36.9	8.6e-09
SampleBMeta_415.txt	tRNA	RF00005	49.8	1.2e-11
SampleAMeta_541.txt	L20_leader	RF00558	25.4	8.9e-06
SampleCMeta_553.txt	skipping-rope	RF02924	27.4	1.7e-06
SampleCMeta_574.txt	ssnA	RF03031	71.4	1e-22
SampleDMeta_495.txt	mir-241	RF00809	22.6	2.1e-06
SampleBMeta_710.txt	6S	RF00013	35.3	5.9e-09
SampleCMeta_605.txt	Ms1	RF02566	22.6	2.3e-07
SampleCMeta_2.txt	Atu_C9	RF02503	23.8	2.9e-07
SampleCMeta_41.txt	mir-210	RF00679	21.4	8.9e-06
SampleAMeta_638.txt	CbSR2	RF02558	25	1.4e-07
SampleBMeta_9.txt	tRNA	RF00005	33.5	3.3e-08
SampleCMeta_66.txt	CRISPR-DR2	RF01315	28.6	1.3e-06
SampleAMeta_661.txt	mir-1	RF00103	26.1	1.1e-06
SampleCMeta_552.txt	tRNA	RF00005	26.4	5.8e-06
SampleBMeta_95.txt	sroH	RF00372	19.7	7.6e-06
SampleDMeta_152.txt	BjrC68	RF02353	25	1.1e-06
SampleCMeta_4.txt	MIR1444	RF00956	31.3	7.3e-06
SampleBMeta_130.txt	Atu_C7	RF02501	21.3	5e-06
SampleCMeta_269.txt	mir-2494	RF02518	38.3	2e-07
SampleBMeta_726.txt	raiA	RF03072	105.1	5.2e-31
SampleCMeta_136.txt	mir-577	RF01013	27.6	4.5e-07
SampleDMeta_37.txt	mir-55	RF00826	23.6	4.1e-06
SampleBMeta_23.txt	BSnc120	RF02621	24	7.4e-06
SampleDMeta_96.txt	EF0408_EF0409	RF02637	20.5	3.4e-06
SampleBMeta_162.txt	SSRC10	RF02617	23.2	4.8e-06
SampleCMeta_128.txt	mir-210	RF00679	22	5.2e-06
SampleCMeta_501.txt	mir-156	RF00073	27.6	7.2e-06
SampleAMeta_66.txt	ZMP-ZTP	RF01750	39.4	2.9e-08
SampleCMeta_82.txt	mir-3	RF00716	29.1	4.1e-07
SampleAMeta_313.txt	MIR475	RF00721	37.5	6.4e-08
SampleDMeta_526.txt	RefA1	RF02842	28.8	2.2e-07
SampleAMeta_518.txt	Hrs13	RF02631	19.6	6.8e-06
SampleCMeta_36.txt	mir-578	RF00971	32.8	4.4e-06
SampleCMeta_167.txt	PhrS	RF01673	17.8	5.5e-06
SampleDMeta_131.txt	ncr1241	RF02451	28.6	4.5e-06
SampleCMeta_543.txt	skipping-rope	RF02924	43.6	1.7e-11
SampleBMeta_381.txt	mir-458	RF00750	25.1	2.1e-06
SampleAMeta_57.txt	mir-197	RF00707	34.8	9.6e-08
SampleAMeta_359.txt	tRNA	RF00005	31.8	2.7e-07
SampleCMeta_185.txt	mir-583	RF00976	26.8	3.5e-07
SampleAMeta_167.txt	mir-934	RF01025	40.1	5.7e-09
SampleBMeta_530.txt	SpF66_sRNA	RF02442	21.5	4.6e-06
SampleDMeta_20.txt	BjrC68	RF02353	19.8	2.8e-06
SampleDMeta_140.txt	CopA	RF00042	23.2	8e-06
SampleDMeta_473.txt	HrrF	RF02728	28.9	2.4e-06
SampleCMeta_98.txt	mir-299	RF00756	23.3	2.3e-06
SampleBMeta_193.txt	IRES_Picorna_2	RF00210	15.2	5.4e-06
SampleBMeta_378	5S_rRNA	RF00001	74.4	3.7e-16
SampleBMeta_648	5S_rRNA	RF00001	70	5.3e-15
SampleBMeta_358	5_8S_rRNA	RF00002	45	9.7e-11
SampleBMeta_691	tRNA	RF00005	54.4	8.4e-12
SampleCMeta_1	tRNA	RF00005	50	1.4e-10
SampleCMeta_38	tRNA	RF00005	46.2	1.7e-09
SampleCMeta_428	tRNA	RF00005	41.3	3.8e-08
SampleCMeta_362	tRNA	RF00005	39.7	1.1e-07
SampleBMeta_612	tRNA	RF00005	39.5	1.2e-07
SampleBMeta_646	tRNA	RF00005	39.2	1.5e-07
SampleBMeta_613	let-7	RF00027	43.7	1.2e-08
SampleBMeta_613	let-7	RF00027	42.2	3.2e-08
SampleBMeta_321	SSU_rRNA_bacteria	RF00177	85.2	1.6e-25
SampleBMeta_385	SSU_rRNA_bacteria	RF00177	85.2	1.6e-25
SampleBMeta_627	SSU_rRNA_bacteria	RF00177	83.3	6.8e-25
SampleBMeta_201	SSU_rRNA_bacteria	RF00177	81	3.6e-24
SampleBMeta_240	SSU_rRNA_bacteria	RF00177	81	3.6e-24
SampleBMeta_377	SSU_rRNA_bacteria	RF00177	74.3	5.3e-22
SampleBMeta_476	SSU_rRNA_bacteria	RF00177	72.8	1.7e-21
SampleBMeta_641	SSU_rRNA_bacteria	RF00177	72.8	1.7e-21
SampleDMeta_450	SSU_rRNA_bacteria	RF00177	68.7	3.5e-20
SampleBMeta_658	SSU_rRNA_bacteria	RF00177	66.5	1.7e-19
SampleBMeta_349	SSU_rRNA_bacteria	RF00177	58.4	7.6e-17
SampleAMeta_107	SSU_rRNA_bacteria	RF00177	38	3e-10
SampleDMeta_436	MIR167_1	RF00640	38	7.9e-08
SampleDMeta_436	MIR167_1	RF00640	37.8	8.6e-08
SampleCMeta_491	MIR171_2	RF00692	36.8	2.4e-07
SampleCMeta_18	mir-83	RF00812	34.7	3.4e-07
SampleCMeta_18	mir-83	RF00812	34.4	4.5e-07
SampleCMeta_405	mir-254	RF00855	40.4	5e-09
SampleCMeta_405	mir-254	RF00855	37.3	4.7e-08
SampleDMeta_235	mir-876	RF00935	48.5	1.8e-09
SampleAMeta_496	MIR1444	RF00956	50	7e-10
SampleBMeta_393	STnc490	RF01405	49.1	3.9e-09
SampleBMeta_220	STnc490	RF01405	44.3	5.1e-08
SampleBMeta_377	SSU_rRNA_archaea	RF01959	52	1.6e-13
SampleBMeta_201	SSU_rRNA_archaea	RF01959	51.6	2e-13
SampleBMeta_240	SSU_rRNA_archaea	RF01959	51.6	2e-13
SampleBMeta_658	SSU_rRNA_archaea	RF01959	49.6	8.2e-13
SampleBMeta_476	SSU_rRNA_archaea	RF01959	48.7	1.5e-12
SampleBMeta_641	SSU_rRNA_archaea	RF01959	48.7	1.5e-12
SampleBMeta_627	SSU_rRNA_archaea	RF01959	46.3	7.9e-12
SampleBMeta_349	SSU_rRNA_archaea	RF01959	46.3	7.9e-12
SampleBMeta_321	SSU_rRNA_archaea	RF01959	44.5	2.8e-11
SampleBMeta_385	SSU_rRNA_archaea	RF01959	44.5	2.8e-11
SampleAMeta_107	SSU_rRNA_archaea	RF01959	37.9	2.6e-09
SampleCMeta_119	SSU_rRNA_eukarya	RF01960	161.6	4.4e-47
SampleCMeta_352	SSU_rRNA_eukarya	RF01960	161.6	4.4e-47
SampleBMeta_201	SSU_rRNA_eukarya	RF01960	50	4.6e-13
SampleBMeta_240	SSU_rRNA_eukarya	RF01960	50	4.6e-13
SampleBMeta_349	SSU_rRNA_eukarya	RF01960	43.3	4.8e-11
SampleBMeta_377	SSU_rRNA_eukarya	RF01960	42.9	6.4e-11
SampleBMeta_321	SSU_rRNA_eukarya	RF01960	40.6	3.2e-10
SampleBMeta_385	SSU_rRNA_eukarya	RF01960	40.6	3.2e-10
SampleBMeta_627	SSU_rRNA_eukarya	RF01960	40.4	3.7e-10
SampleBMeta_658	SSU_rRNA_eukarya	RF01960	40.1	4.5e-10
SampleBMeta_476	SSU_rRNA_eukarya	RF01960	38.4	1.5e-09
SampleBMeta_641	SSU_rRNA_eukarya	RF01960	38.4	1.5e-09
SampleAMeta_107	SSU_rRNA_eukarya	RF01960	32.2	1.2e-07
SampleCMeta_5	mir-3179	RF02021	43.7	7.4e-08
SampleCMeta_252	LSU_rRNA_archaea	RF02540	270.4	1.4e-83
SampleCMeta_569	LSU_rRNA_archaea	RF02540	186.8	3.7e-57
SampleCMeta_125	LSU_rRNA_archaea	RF02540	140	2.4e-42
SampleCMeta_312	LSU_rRNA_archaea	RF02540	140	2.4e-42
SampleBMeta_358	LSU_rRNA_archaea	RF02540	108.3	2.6e-32
SampleBMeta_454	LSU_rRNA_archaea	RF02540	62.4	8.2e-18
SampleBMeta_527	LSU_rRNA_archaea	RF02540	62.4	8.2e-18
SampleBMeta_2	LSU_rRNA_archaea	RF02540	46.8	6.9e-13
SampleCMeta_252	LSU_rRNA_bacteria	RF02541	380.4	1.7e-125
SampleCMeta_569	LSU_rRNA_bacteria	RF02541	271.5	5.2e-89
SampleCMeta_125	LSU_rRNA_bacteria	RF02541	177.4	1.7e-57
SampleCMeta_312	LSU_rRNA_bacteria	RF02541	177.4	1.7e-57
SampleBMeta_358	LSU_rRNA_bacteria	RF02541	171.9	1.2e-55
SampleBMeta_2	LSU_rRNA_bacteria	RF02541	98.9	3.3e-31
SampleBMeta_454	LSU_rRNA_bacteria	RF02541	86.4	5.2e-27
SampleBMeta_527	LSU_rRNA_bacteria	RF02541	86.4	5.2e-27
SampleCMeta_119	SSU_rRNA_microsporidia	RF02542	51.1	1e-13
SampleCMeta_352	SSU_rRNA_microsporidia	RF02542	51.1	1e-13
SampleBMeta_201	SSU_rRNA_microsporidia	RF02542	39.8	3e-10
SampleBMeta_240	SSU_rRNA_microsporidia	RF02542	39.8	3e-10
SampleBMeta_377	SSU_rRNA_microsporidia	RF02542	39.1	5.2e-10
SampleBMeta_349	SSU_rRNA_microsporidia	RF02542	38.4	8.2e-10
SampleBMeta_476	SSU_rRNA_microsporidia	RF02542	34.9	1e-08
SampleBMeta_641	SSU_rRNA_microsporidia	RF02542	34.9	1e-08
SampleBMeta_658	SSU_rRNA_microsporidia	RF02542	33.5	2.7e-08
SampleBMeta_321	SSU_rRNA_microsporidia	RF02542	31.8	9.3e-08
SampleBMeta_385	SSU_rRNA_microsporidia	RF02542	31.8	9.3e-08
SampleBMeta_627	SSU_rRNA_microsporidia	RF02542	31.5	1.2e-07
SampleCMeta_252	LSU_rRNA_eukarya	RF02543	225.8	6.8e-56
SampleCMeta_569	LSU_rRNA_eukarya	RF02543	167.4	8e-41
SampleCMeta_125	LSU_rRNA_eukarya	RF02543	126.4	3.1e-30
SampleCMeta_312	LSU_rRNA_eukarya	RF02543	126.4	3.1e-30
SampleAMeta_164	NiCo	RF02683	68.8	2.4e-15
SampleDMeta_141	NiCo	RF02683	60.1	5.2e-13
SampleBMeta_601	Ysr155(RyfD)	RF02768	88.2	5.5e-20
SampleBMeta_600	Ysr197	RF02849	141.7	3.1e-37
SampleBMeta_725	Ysr197	RF02849	141.7	3.1e-37
SampleBMeta_178	abiF	NA	41.7	9.1e-07
SampleCMeta_514	c4-c	NA	66	3.3e-15
SampleBMeta_534	drum	NA	90.6	1.5e-18
SampleDMeta_416	drum	NA	88.5	4.5e-18
SampleCMeta_272	DUF2693-FD	NA	76.4	1.2e-18
SampleBMeta_138	DUF3268	NA	113.8	5.2e-25
SampleAMeta_692	DUF3800-VIII	NA	54.8	4.8e-10
SampleAMeta_153	ldcC	NA	65.9	1.9e-12

### Sheet: SimilarStructures
#These are structures that are similar to known structures, at least partially, but are not strong hits and do not necessarily exist in the same genomic neighborhood as they structure they are similar to.
Structure	Rfam Name	Rfam Family ID	Truncated?	Score	E_value
SampleBMeta_278.txt	AdoCbl_riboswitch	RF01482	3'	21.1	2.8e-05
SampleCMeta_441.txt	AniS	RF02274	5'	23.4	4.1e-05
SampleCMeta_74.txt	ar35	RF02346	5'	18.5	6.9e-05
SampleCMeta_187.txt	Arthropod_7SK	RF01052	no	10.7	6.7e-05
SampleBMeta_430.txt	Atu_C9	RF02503	no	16.9	6.1e-05
SampleCMeta_22.txt	Atu_C9	RF02503	no	18.9	1.9e-05
SampleBMeta_597.txt	BASRCI414	RF02602	no	17.3	9.2e-05
SampleCMeta_436.txt	BjrC68	RF02353	5'	20.5	2.5e-05
SampleCMeta_619.txt	BjrC68	RF02353	no	16.8	8.4e-05
SampleCMeta_95.txt	BjrC68	RF02353	5'	18.2	2.5e-05
SampleDMeta_178.txt	BjrC68	RF02353	no	20	1.2e-05
SampleBMeta_124.txt	BLV_package	RF00192	no	15.8	9.2e-05
SampleBMeta_761.txt	BSnc120	RF02621	no	20.5	5.5e-05
SampleAMeta_19.txt	bxd_6	RF01934	-	12.9	7.9e-05
SampleDMeta_55.txt	Collinsella-1	RF01700	5'	15.8	6.3e-05
SampleBMeta_141.txt	CrcZ	RF01675	no	13.2	5.4e-05
SampleBMeta_610.txt	CRISPR-DR17	RF01328	no	21.8	2.3e-05
SampleBMeta_101.txt	CsrC	RF00084	5'	13.1	9.6e-05
SampleCMeta_203.txt	CsrC	RF00084	no	14	7.5e-05
SampleCMeta_381.txt	ctRNA_p42d	RF00489	no	22.3	8.5e-05
SampleDMeta_445.txt	ctRNA_p42d	RF00489	no	21.4	5.6e-05
SampleCMeta_218.txt	ctRNA_pGA1	RF00236	no	21.8	9.7e-05
SampleBMeta_622.txt	DnaX	RF00382	no	18.8	8.6e-05
SampleCMeta_143.txt	DsrA	RF00014	no	21.4	4.5e-05
SampleDMeta_296.txt	DUF805b	RF02914	no	18.1	4.4e-05
SampleBMeta_523.txt	EF3314_EF3315	RF02634	5'	18.4	4.5e-05
SampleBMeta_464.txt	Entero_OriR	RF00041	no	20.7	3e-05
SampleBMeta_344.txt	ftsZ-DE	RF02985	5'	25.8	9.7e-05
SampleAMeta_344.txt	GlmZ_SraJ	RF00083	5'	19.9	7.4e-05
SampleAMeta_24.txt	Histone3	RF00032	no	15.8	9.3e-05
SampleCMeta_575.txt	Hrs12	RF02630	no	26.9	1.4e-05
SampleBMeta_569.txt	HTT-AS1_3	RF02136	-	13.5	7e-05
SampleDMeta_317.txt	icaR_3p_UTR	RF02660	5'	19.7	4.3e-05
SampleCMeta_206.txt	IS009	RF02111	5'	15	5.7e-05
SampleBMeta_700.txt	IS128	RF00125	no	20.5	9.6e-05
SampleAMeta_315.txt	JA03	RF02731	3'	18.9	9.3e-05
SampleBMeta_205.txt	let-7	RF00027	no	19.4	3.3e-05
SampleBMeta_382.txt	malK-II	RF03008	no	27	7.3e-05
SampleBMeta_800.txt	mir-1253	RF02006	no	22	6.1e-05
SampleBMeta_547.txt	mir-130	RF00258	no	22.7	9.5e-05
SampleBMeta_216.txt	mir-132	RF00662	no	17.8	7e-05
SampleCMeta_29.txt	mir-14	RF00752	5'	22.6	1.1e-05
SampleDMeta_143.txt	mir-14	RF00752	no	25.2	9.3e-05
SampleAMeta_234.txt	mir-23	RF00642	no	20.1	9.8e-05
SampleCMeta_551.txt	mir-233	RF00857	no	19.1	7.2e-05
SampleDMeta_33.txt	mir-244	RF00815	no	20.4	7.1e-05
SampleDMeta_509.txt	mir-248	RF00820	no	19.5	6.9e-05
SampleBMeta_444.txt	mir-251	RF00837	no	24.9	4.7e-05
SampleBMeta_15.txt	mir-255	RF00900	no	27.1	2.2e-05
SampleAMeta_61.txt	mir-268	RF00834	no	20.2	9.9e-05
SampleBMeta_411.txt	mir-268	RF00834	no	25.5	9.8e-05
SampleDMeta_31.txt	mir-280	RF00801	no	20.4	6.5e-05
SampleAMeta_628.txt	mir-290	RF00665	no	20.4	6.1e-05
SampleDMeta_1.txt	mir-290	RF00665	no	22.6	5.5e-05
SampleCMeta_176.txt	mir-2973	RF02096	no	19.6	9.7e-05
SampleDMeta_49.txt	mir-318	RF00818	no	19.8	8.2e-05
SampleDMeta_157.txt	mir-395	RF00451	no	25.1	4.6e-05
SampleDMeta_39.txt	mir-423	RF00870	no	22.1	6.7e-05
SampleAMeta_630.txt	mir-425	RF00803	no	24.6	4.5e-05
SampleBMeta_222.txt	MIR439	RF01902	no	21.9	2.5e-05
SampleCMeta_528.txt	MIR444	RF00920	5'	19.8	5e-05
SampleAMeta_644.txt	mir-46	RF00249	no	20.1	5.1e-05
SampleAMeta_251.txt	mir-48	RF00796	3'	21.1	9.6e-05
SampleCMeta_578.txt	mir-549	RF00965	5'	22	8.7e-05
SampleDMeta_32.txt	mir-556	RF00969	no	24.1	6.2e-05
SampleCMeta_179.txt	mir-563	RF01003	no	20.3	5.9e-05
SampleBMeta_317.txt	mir-582	RF00927	no	19.9	7.4e-05
SampleDMeta_134.txt	mir-6	RF00143	no	19.5	8.6e-05
SampleDMeta_520.txt	mir-616	RF00995	no	27	6.1e-05
SampleCMeta_368.txt	mir-85	RF00810	no	21.3	4.1e-05
SampleAMeta_620.txt	mir-883	RF00909	no	19.6	5.5e-05
SampleAMeta_154.txt	Ms_IGR-8	RF02470	no	19.5	8.3e-05
SampleBMeta_264.txt	ncr1175	RF02450	no	21.9	7.3e-05
SampleDMeta_184.txt	ncr1175	RF02450	5'	23.9	4.3e-05
SampleCMeta_171.txt	ncr952	RF02453	5'	19.3	1.4e-05
SampleDMeta_167.txt	NrrF	RF01416	no	25.1	2.2e-05
SampleAMeta_368.txt	NsiR1	RF02399	5'	19.8	9.9e-05
SampleAMeta_43.txt	NsiR1	RF02399	5'	20.3	5.7e-05
SampleCMeta_133.txt	NsiR1	RF02399	no	18.1	5.7e-05
SampleAMeta_589.txt	P6	RF01683	no	15.3	4.8e-05
SampleAMeta_49.txt	plasmodium_snoR31	RF01606	5'	27.2	3.7e-05
SampleAMeta_6.txt	PrrB_RsmZ	RF00166	5'	17.2	3.4e-05
SampleBMeta_272.txt	radC	RF01754	no	16.3	9.9e-05
SampleDMeta_91.txt	RAGATH-30	RF03055	no	23.2	8.7e-05
SampleAMeta_689.txt	rdlD	RF01813	5'	18.6	6.5e-05
SampleCMeta_495.txt	Ref64	RF02847	no	23.9	1.1e-05
SampleDMeta_249.txt	Ref64	RF02847	no	23.9	5.3e-05
SampleAMeta_120.txt	Ref84	RF02846	no	28.6	7.3e-05
SampleCMeta_511.txt	RsaJ	RF01822	no	15.9	2.7e-05
SampleAMeta_420.txt	RsmY	RF00195	no	17.1	2.9e-05
SampleBMeta_640.txt	RsmY	RF00195	no	18	8.9e-05
SampleBMeta_695.txt	RsmY	RF00195	no	19.6	8.1e-05
SampleBMeta_785.txt	RybB	RF00110	no	24.2	4.9e-05
SampleCMeta_126.txt	RybB	RF00110	5'	18.7	3.4e-05
SampleAMeta_588.txt	ryfA	RF00126	5'	14.8	5.8e-05
SampleAMeta_522.txt	sar	RF00262	no	24.2	2e-05
SampleCMeta_547.txt	sau-5971	RF02397	5'	21.8	5.5e-05
SampleAMeta_314.txt	Six3os1_3	RF02248	-	14.6	3.5e-05
SampleDMeta_129.txt	SpF43_sRNA	RF02436	no	19.5	9.8e-05
SampleCMeta_535.txt	SpF51_sRNA	RF02438	no	22	8.3e-05
SampleAMeta_243.txt	Spot_42	RF00021	no	23.4	6.3e-05
SampleBMeta_667.txt	Spot_42	RF00021	no	24.1	4.4e-05
SampleDMeta_71.txt	Srn266	RF02822	no	25.3	1.1e-05
SampleAMeta_298.txt	SSRC10	RF02617	no	22.9	5e-05
SampleCMeta_467.txt	STnc390	RF02056	5'	17.7	8.4e-05
SampleCMeta_421.txt	STnc40	RF02057	no	25.9	2.4e-05
SampleDMeta_262.txt	STnc500	RF01406	5'	12.6	4.5e-05
SampleBMeta_235.txt	sucC	RF01759	no	19.3	3.8e-05
SampleAMeta_374.txt	SurA	RF02377	5'	16.5	9.3e-05
SampleCMeta_201.txt	sX6	RF02225	no	17.9	8.4e-05
SampleBMeta_260.txt	TB11Cs4H3	RF01541	no	24.3	5.7e-05
SampleAMeta_97.txt	TB3Cs2H1	RF01545	no	21	4e-05
SampleCMeta_319.txt	Thr_leader	RF00506	no	22.9	8.3e-05
SampleCMeta_427.txt	Thr_leader	RF00506	no	25.1	3.1e-05
SampleAMeta_471.txt	tsr25	RF02578	no	19.6	3.7e-05
SampleBMeta_91.txt	tsr25	RF02578	5'	19.3	5.9e-05
SampleCMeta_248.txt	U6atac	RF00619	no	17.1	8.1e-05
SampleAMeta_508.txt	ylbH	RF00516	3'	18.4	5.7e-05
SampleBMeta_492.txt	Ysr197	RF02849	3'	14.3	5.5e-05
SampleBMeta_634.txt	Ysr283	RF02851	5'	14.5	6e-05
